# Genetic barriers more than ecological adaptations shaped *Serratia marcescens* diversity

**DOI:** 10.1101/2023.07.14.548978

**Authors:** Lodovico Sterzi, Riccardo Nodari, Federico Di Marco, Maria Laura Ferrando, Francesca Saluzzo, Andrea Spitaleri, Hamed Allahverdi, Stella Papaleo, Simona Panelli, Sara Giordana Rimoldi, Gherard Batisti Biffignandi, Marta Corbella, Annalisa Cavallero, Paola Prati, Claudio Farina, Daniela Maria Cirillo, Gianvincenzo Zuccotti, Claudio Bandi, Francesco Comandatore

## Abstract

Bacterial species often comprise well-separated lineages, likely emerged and maintained by genetic isolation and/or ecological divergence. How these two evolutionary actors interact in the shaping of bacterial population structure is currently not fully understood. In this study, we investigated the genetic and ecological drivers underlying the evolution of *Serratia marcescens*, an opportunistic pathogen with high genomic flexibility and able to colonise diverse environments. Comparative genomic analyses revealed a population structure composed of five deeply-demarcated genetic clusters with open pan-genome but limited inter-cluster gene flow, partially explained by Restriction-Modification (R-M) systems incompatibility. Furthermore, a large-scale research on hundred-thousands metagenomic datasets revealed only a partial ecological separation of the clusters. Globally, two clusters only showed a peculiar gene composition and evident ecological adaptations. These results suggest that genetic isolation preceded ecological adaptations in the shaping of the species diversity, suggesting an evolutionary scenario for several bacterial species.
