## Supplementary material for "Genetic barriers more than ecological adaptations shaped *Serratia marcescens* diversity": Table S2

### Sheet: Table_S2.tab
Table S2. Table with COG annotation of one selected representative sequence for each cluster-specific core gene
Query	COG_ID	CDD_ID	E-value	Gene_name	COG_name	COG_functional_class	COG_description	Cluster
EXT_SMA_1263833.3_00028	COG2391	225264	3.41e-08	YedE	Uncharacterized membrane protein YedE/YeeE, contains two sulfur transport domains	R	General function prediction only	5
EXT_SMA_1263833.3_00899	COG3166	225707	4.19e-07	PilN	Type IV pilus assembly protein PilN	N	Cell motility	5
EXT_SMA_1263833.3_01121	COG0346	223423	5.78e-14	GloA	Catechol 2,3-dioxygenase or related enzyme, vicinal oxygen chelate (VOC) family	Q	Secondary metabolites biosynthesis, transport and catabolism	5
EXT_SMA_1263833.3_01262	COG0746	223817	2.63e-65	MobA	Molybdopterin-guanine dinucleotide biosynthesis protein A	H	Coenzyme transport and metabolism	5
EXT_SMA_1263833.3_02617	COG0438	223515	7.22e-46	RfaB	Glycosyltransferase involved in cell wall bisynthesis	M	Cell wall/membrane/envelope biogenesis	5
EXT_SMA_1263833.3_03049	COG1917	224829	2.49e-05	QdoI	Cupin domain protein related to quercetin dioxygenase	R	General function prediction only	5
EXT_SMA_1263833.3_03330	COG0042	223120	3.97e-110	DusA	tRNA-dihydrouridine synthase	J	Translation, ribosomal structure and biogenesis	5
EXT_SMA_1263833.3_03332	COG4145	226625	0	PanF	Na+/panthothenate symporter	H	Coenzyme transport and metabolism	5
EXT_SMA_1263833.3_03335	COG0477	223553	1.35e-05	ProP	MFS family permease, includes anhydromuropeptide permease AmpG	G	Carbohydrate transport and metabolism	5
EXT_SMA_1263833.3_03338	COG1917	224829	1.92e-08	QdoI	Cupin domain protein related to quercetin dioxygenase	R	General function prediction only	5
EXT_SMA_1263833.3_03955	COG0583	223656	3.4e-54	LysR	DNA-binding transcriptional regulator, LysR family	K	Transcription	5
EXT_SMA_1263833.3_04591	COG4123	226608	2.17e-05	TrmN6	tRNA1(Val) A37 N6-methylase TrmN6	J	Translation, ribosomal structure and biogenesis	5
EXT_SMA_1263833.3_04592	COG0236	223314	0.00027	AcpP	Acyl carrier protein	I	Lipid transport and metabolism	5
EXT_SMA_1263833.3_04647	COG1555	224472	1.68e-23	ComEA	DNA uptake protein ComE or related DNA-binding protein	L	Replication, recombination and repair	5
EXT_SMA_1263833.3_04780	COG2343	225220	1.7e-42		Uncharacterized conserved protein, DUF427 family	S	Function unknown	5
EXT_SMA_1263833.3_04937	COG0640	223713	8.28e-18	ArsR	DNA-binding transcriptional regulator, ArsR family	K	Transcription	5
EXT_SMA_1263833.3_04983	COG2850	225406	0	RoxA	Ribosomal protein L16 Arg81 hydroxylase, contains JmjC domain	J	Translation, ribosomal structure and biogenesis	5
EXT_SMA_1357297.3_00413	COG0346	223423	1.87e-13	GloA	Catechol 2,3-dioxygenase or related enzyme, vicinal oxygen chelate (VOC) family	Q	Secondary metabolites biosynthesis, transport and catabolism	5
EXT_SMA_1357297.3_00583	COG0583	223656	6.57e-47	LysR	DNA-binding transcriptional regulator, LysR family	K	Transcription	5
EXT_SMA_1357297.3_00780	COG4992	227325	1.02e-141	ArgD	Acetylornithine/succinyldiaminopimelate/putrescine aminotransferase	E	Amino acid transport and metabolism	5
EXT_SMA_1357297.3_00789	COG3752	226275	2.5e-26		Steroid 5-alpha reductase family enzyme	R	General function prediction only	5
EXT_SMA_1357297.3_00832	COG0031	223110	4.46e-115	CysK	Cysteine synthase	E	Amino acid transport and metabolism	5
EXT_SMA_1357297.3_00920	COG1670	224584	3.49e-28	RimL	Protein N-acetyltransferase, RimJ/RimL family	J	Translation, ribosomal structure and biogenesis	5
EXT_SMA_1357297.3_01325	COG0586	223659	2.91e-13	DedA	Membrane integrity protein DedA, putative transporter, DedA/Tvp38 family	M	Cell wall/membrane/envelope biogenesis	5
EXT_SMA_1357297.3_01526	COG2808	225366	1.33e-87	PaiB	Predicted FMN-binding regulatory protein PaiB	T	Signal transduction mechanisms	5
EXT_SMA_1357297.3_02082	COG0039	223117	3.11e-39	Mdh	Malate/lactate dehydrogenase	C	Energy production and conversion	5
EXT_SMA_1357297.3_02405	COG1989	224900	3.96e-15	PulO	Prepilin signal peptidase PulO (type II secretory pathway) or related peptidase	N	Cell motility	5
EXT_SMA_1357297.3_02479	COG1182	224103	1.28e-75	AzoR	FMN-dependent NADH-azoreductase	C	Energy production and conversion	5
EXT_SMA_1357297.3_02656	COG3772	226295	8.87e-41	RrrD	Phage-related lysozyme (muramidase), GH24 family	M	Cell wall/membrane/envelope biogenesis	5
EXT_SMA_1357297.3_03585	COG1167	224089	1.94e-125	ARO8	DNA-binding transcriptional regulator, MocR family, contains an aminotransferase domain	K	Transcription	5
EXT_SMA_1357297.3_04541	COG3539	226069	1.04e-18	FimA	Pilin (type 1 fimbrial protein)	N	Cell motility	5
EXT_SMA_1400186.3_00893	COG1473	224390	3.18e-155	AbgB	Metal-dependent amidase/aminoacylase/carboxypeptidase	R	General function prediction only	1
EXT_SMA_1400186.3_00902	COG0321	223398	1.87e-116	LipB	Lipoate-protein ligase B	H	Coenzyme transport and metabolism	1
EXT_SMA_1400186.3_01148	COG5457	227744	1.61e-09	YjiS	Uncharacterized conserved protein YjiS, DUF1127 family	S	Function unknown	1
EXT_SMA_1400186.3_01347	COG0626	223699	0	MetC	Cystathionine beta-lyase/cystathionine gamma-synthase	E	Amino acid transport and metabolism	1
EXT_SMA_1400186.3_02090	COG1670	224584	5.59e-14	RimL	Protein N-acetyltransferase, RimJ/RimL family	J	Translation, ribosomal structure and biogenesis	1
EXT_SMA_1400186.3_02229	COG1309	224228	8.75e-17	AcrR	DNA-binding protein, AcrR family, includes nucleoid occlusion protein SlmA	K	Transcription	1
EXT_SMA_1400186.3_02561	COG0346	223423	8.13e-15	GloA	Catechol 2,3-dioxygenase or related enzyme, vicinal oxygen chelate (VOC) family	Q	Secondary metabolites biosynthesis, transport and catabolism	1
EXT_SMA_1400186.3_02573	COG3203	225744	7.03e-113	OmpC	Outer membrane porin OmpC/OmpF/PhoE	M	Cell wall/membrane/envelope biogenesis	1
EXT_SMA_1400186.3_02582	COG1294	224213	3.98e-100	AppB	Cytochrome bd-type quinol oxidase, subunit 2	C	Energy production and conversion	1
EXT_SMA_1400186.3_02848	COG3185	225726	2.49e-117	HppD	4-hydroxyphenylpyruvate dioxygenase and related hemolysins	E	Amino acid transport and metabolism	1
EXT_SMA_1400186.3_03037	COG0209	223287	0	NrdA	Ribonucleotide reductase alpha subunit	F	Nucleotide transport and metabolism	1
EXT_SMA_1400186.3_03042	COG0814	223884	3.12e-89	SdaC	Amino acid permease	E	Amino acid transport and metabolism	1
EXT_SMA_1400186.3_03940	COG3710	226233	2.08e-14	CadC1	DNA-binding winged helix-turn-helix (wHTH) domain	K	Transcription	1
EXT_SMA_1400186.3_04309	COG3166	225707	0.000167	PilN	Type IV pilus assembly protein PilN	N	Cell motility	1
EXT_SMA_1400186.3_04382	COG3539	226069	6.2e-21	FimA	Pilin (type 1 fimbrial protein)	N	Cell motility	1
EXT_SMA_1400186.3_04503	COG0642	223715	1.44e-54	BaeS	Signal transduction histidine kinase	T	Signal transduction mechanisms	1
EXT_SMA_1400187.3_00145	COG2819	225375	1.22e-35	YbbA	Predicted hydrolase of the alpha/beta superfamily	R	General function prediction only	3
EXT_SMA_1400187.3_00197	COG2771	225360	8.18e-15	CsgD	DNA-binding transcriptional regulator, CsgD family	K	Transcription	3
EXT_SMA_1400187.3_00503	COG3394	225929	1.63e-108	ChbG	Chitooligosaccharide deacetylase ChbG, YdjC/CelG family	G	Carbohydrate transport and metabolism	3
EXT_SMA_1400187.3_00508	COG0013	223092	0	AlaS	Alanyl-tRNA synthetase	J	Translation, ribosomal structure and biogenesis	3
EXT_SMA_1400187.3_00642	COG3961	226470	0	PDC1	TPP-dependent 2-oxoacid decarboxylase, includes indolepyruvate decarboxylase	G	Carbohydrate transport and metabolism	3
EXT_SMA_1400187.3_00750	COG3710	226233	0.000141	CadC1	DNA-binding winged helix-turn-helix (wHTH) domain	K	Transcription	3
EXT_SMA_1400187.3_01120	COG2334	225213	1.99e-23	SrkA	Ser/Thr protein kinase RdoA involved in Cpx stress response, MazF antagonist	T	Signal transduction mechanisms	3
EXT_SMA_1400187.3_01122	COG4340	226790	4.37e-14		Predicted dioxygenase, 2-oxoglutarate and Fe-dependent (2OG-Fe) dioxygenase superfamily	R	General function prediction only	3
EXT_SMA_1400187.3_01393	COG3166	225707	8.78e-05	PilN	Type IV pilus assembly protein PilN	N	Cell motility	3
EXT_SMA_1400187.3_01394	COG4972	227306	4e-11	PilM	Type IV pilus assembly protein, ATPase PilM	N	Cell motility	3
EXT_SMA_1400187.3_01460	COG0545	223619	1.09e-19	FkpA	FKBP-type peptidyl-prolyl cis-trans isomerase	O	Posttranslational modification, protein turnover, chaperones	3
EXT_SMA_1400187.3_01508	COG1309	224228	4.42e-08	AcrR	DNA-binding protein, AcrR family, includes nucleoid occlusion protein SlmA	K	Transcription	3
EXT_SMA_1400187.3_01509	COG5441	227728	0	Tm-1N	ATP-binding helicase-inhibiting domain, Tm-1/UPF0261 family	V	Defense mechanisms	3
EXT_SMA_1400187.3_01518	COG0524	223598	4.23e-69	RbsK	Sugar or nucleoside kinase, ribokinase family	G	Carbohydrate transport and metabolism	3
EXT_SMA_1400187.3_01660	COG2207	225117	5.94e-27	AraC	AraC-type DNA-binding domain and AraC-containing proteins	K	Transcription	3
EXT_SMA_1400187.3_01705	COG1051	223979	2.06e-08	YjhB	ADP-ribose pyrophosphatase YjhB, NUDIX family	F	Nucleotide transport and metabolism	3
EXT_SMA_1400187.3_01804	COG2207	225117	2.21e-32	AraC	AraC-type DNA-binding domain and AraC-containing proteins	K	Transcription	3
EXT_SMA_1400187.3_01958	COG3115	225657	2.5e-05	ZipA	Cell division protein ZipA, interacts with FtsZ	D	Cell cycle control, cell division, chromosome partitioning	3
EXT_SMA_1400187.3_02058	COG3539	226069	1.57e-06	FimA	Pilin (type 1 fimbrial protein)	N	Cell motility	3
EXT_SMA_1400187.3_02071	COG0586	223659	9.02e-14	DedA	Membrane integrity protein DedA, putative transporter, DedA/Tvp38 family	M	Cell wall/membrane/envelope biogenesis	3
EXT_SMA_1400187.3_02088	COG2207	225117	7.67e-29	AraC	AraC-type DNA-binding domain and AraC-containing proteins	K	Transcription	3
EXT_SMA_1400187.3_02090	COG0665	223737	3.78e-37	DadA	Glycine/D-amino acid oxidase (deaminating)	E	Amino acid transport and metabolism	3
EXT_SMA_1400187.3_02091	COG3383	225918	0.000104	YjgC	Predicted molibdopterin-dependent oxidoreductase YjgC	R	General function prediction only	3
EXT_SMA_1400187.3_02271	COG1940	224851	9.72e-77	NagC	Sugar kinase of the NBD/HSP70 family, may contain an N-terminal HTH domain	G	Carbohydrate transport and metabolism	3
EXT_SMA_1400187.3_02733	COG0596	223669	2.81e-28	MenH	2-succinyl-6-hydroxy-2,4-cyclohexadiene-1-carboxylate synthase MenH and related esterases, alpha/beta hydrolase fold	H	Coenzyme transport and metabolism	3
EXT_SMA_1400187.3_02880	COG0596	223669	3.39e-15	MenH	2-succinyl-6-hydroxy-2,4-cyclohexadiene-1-carboxylate synthase MenH and related esterases, alpha/beta hydrolase fold	H	Coenzyme transport and metabolism	3
EXT_SMA_1400187.3_02908	COG1879	224791	6.77e-55	RbsB	ABC-type sugar transport system, periplasmic component, contains N-terminal xre family HTH domain	G	Carbohydrate transport and metabolism	3
EXT_SMA_1400187.3_02935	COG0494	223568	1.06e-14	MutT	8-oxo-dGTP pyrophosphatase MutT and related house-cleaning NTP pyrophosphohydrolases, NUDIX family	V	Defense mechanisms	3
EXT_SMA_1400187.3_03056	COG1741	224655	6.19e-78	YhaK	Redox-sensitive bicupin YhaK, pirin superfamily	R	General function prediction only	3
EXT_SMA_1400187.3_03092	COG0463	223539	4.65e-24	WcaA	Glycosyltransferase involved in cell wall bisynthesis	M	Cell wall/membrane/envelope biogenesis	3
EXT_SMA_1400187.3_03094	COG0463	223539	1.71e-25	WcaA	Glycosyltransferase involved in cell wall bisynthesis	M	Cell wall/membrane/envelope biogenesis	3
EXT_SMA_1400187.3_03096	COG0463	223539	1.76e-10	WcaA	Glycosyltransferase involved in cell wall bisynthesis	M	Cell wall/membrane/envelope biogenesis	3
EXT_SMA_1400187.3_03098	COG2244	225153	3.33e-30	RfbX	Membrane protein involved in the export of O-antigen and teichoic acid	M	Cell wall/membrane/envelope biogenesis	3
EXT_SMA_1400187.3_03270	COG1609	224525	7.17e-85	PurR	DNA-binding transcriptional regulator, LacI/PurR family	K	Transcription	3
EXT_SMA_1400187.3_03294	COG1670	224584	2.94e-27	RimL	Protein N-acetyltransferase, RimJ/RimL family	J	Translation, ribosomal structure and biogenesis	3
EXT_SMA_1400187.3_03401	COG0599	223672	8.46e-36	YurZ	Uncharacterized conserved protein YurZ, alkylhydroperoxidase/carboxymuconolactone decarboxylase family	R	General function prediction only	3
EXT_SMA_1400187.3_03835	COG4785	227124	0.002	NlpI	Lipoprotein NlpI, contains TPR repeats	M	Cell wall/membrane/envelope biogenesis	3
EXT_SMA_1400187.3_03936	COG2197	225107	2.81e-47	CitB	DNA-binding response regulator, NarL/FixJ family, contains REC and HTH domains	T	Signal transduction mechanisms	3
EXT_SMA_1400187.3_04111	COG3915	226429	1.07e-29		Uncharacterized conserved protein	S	Function unknown	3
EXT_SMA_1400187.3_04112	COG0642	223715	5.33e-27	BaeS	Signal transduction histidine kinase	T	Signal transduction mechanisms	3
EXT_SMA_1400187.3_04234	COG1040	223970	0.002	ComFC	DNA utilization protein ComFC/GntX, contains phosphoribosyltransferase domain	R	General function prediction only	3
EXT_SMA_1400187.3_04637	COG1349	224268	2.45e-92	GlpR	DNA-binding transcriptional regulator of sugar metabolism, DeoR/GlpR family	K	Transcription	3
EXT_SMA_1445864.3_00208	COG3832	226353	3.83e-14	YndB	Chalcone/flavanone-binding protein YndB, AHSA1/START/SRPBCC domain	I	Lipid transport and metabolism	1
EXT_SMA_1445864.3_00719	COG2197	225107	6.1e-15	CitB	DNA-binding response regulator, NarL/FixJ family, contains REC and HTH domains	T	Signal transduction mechanisms	1
EXT_SMA_1445864.3_00795	COG1051	223979	1.01e-09	YjhB	ADP-ribose pyrophosphatase YjhB, NUDIX family	F	Nucleotide transport and metabolism	1
EXT_SMA_1445864.3_01054	COG2199	225109	6.8e-54	GGDEF	GGDEF domain, diguanylate cyclase (c-di-GMP synthetase) or its enzymatically inactive variants	T	Signal transduction mechanisms	1
EXT_SMA_1445864.3_01342	COG0161	223239	0.008	BioA	Adenosylmethionine-8-amino-7-oxononanoate aminotransferase	H	Coenzyme transport and metabolism	1
EXT_SMA_1445864.3_01344	COG3539	226069	3.7e-22	FimA	Pilin (type 1 fimbrial protein)	N	Cell motility	1
EXT_SMA_1445864.3_01350	COG2197	225107	4.53e-10	CitB	DNA-binding response regulator, NarL/FixJ family, contains REC and HTH domains	T	Signal transduction mechanisms	1
EXT_SMA_1445864.3_01494	COG0236	223314	7.02e-05	AcpP	Acyl carrier protein	I	Lipid transport and metabolism	1
EXT_SMA_1445864.3_01500	COG3539	226069	1.41e-15	FimA	Pilin (type 1 fimbrial protein)	N	Cell motility	1
EXT_SMA_1445864.3_02233	COG1989	224900	3.78e-35	PulO	Prepilin signal peptidase PulO (type II secretory pathway) or related peptidase	N	Cell motility	1
EXT_SMA_1445864.3_02241	COG1459	224376	4.76e-131	PulF	Type II secretory pathway, component PulF	N	Cell motility	1
EXT_SMA_1445864.3_02341	COG2226	225136	1.23e-24	UbiE	Ubiquinone/menaquinone biosynthesis C-methylase UbiE/MenG	H	Coenzyme transport and metabolism	1
EXT_SMA_1445864.3_02470	COG1247	224168	3.04e-06	MnaT	L-amino acid N-acyltransferase MnaT	E	Amino acid transport and metabolism	1
EXT_SMA_1445864.3_02777	COG0554	223628	0	GlpK	Glycerol kinase	C	Energy production and conversion	1
EXT_SMA_1445864.3_02980	COG4992	227325	0	ArgD	Acetylornithine/succinyldiaminopimelate/putrescine aminotransferase	E	Amino acid transport and metabolism	1
EXT_SMA_1445864.3_02982	COG1167	224089	9.63e-148	ARO8	DNA-binding transcriptional regulator, MocR family, contains an aminotransferase domain	K	Transcription	1
EXT_SMA_1445864.3_03013	COG3850	226368	0	NarQ	Signal transduction histidine kinase NarQ, nitrate/nitrite-specific	T	Signal transduction mechanisms	1
EXT_SMA_1445864.3_03238	COG1788	224702	4.14e-90	AtoD	Acyl CoA:acetate/3-ketoacid CoA transferase, alpha subunit	I	Lipid transport and metabolism	1
EXT_SMA_1445864.3_03583	COG3038	225580	1.84e-54	CybB	Cytochrome b561	C	Energy production and conversion	1
EXT_SMA_1445864.3_04014	COG1359	224278	3.71e-21	YgiN	Quinol monooxygenase YgiN	C	Energy production and conversion	1
EXT_SMA_1445864.3_04026	COG4166	226636	1.99e-175	OppA	ABC-type oligopeptide transport system, periplasmic component	E	Amino acid transport and metabolism	1
EXT_SMA_1445864.3_04900	COG0741	223812	8.26e-23	MltE	Soluble lytic murein transglycosylase or regulatory protein s ( may contain LysM/invasin domain)	M	Cell wall/membrane/envelope biogenesis	1
EXT_SMA_1445865.4_00128	COG3187	225728	1.73e-29	HslJ	Heat shock protein HslJ	O	Posttranslational modification, protein turnover, chaperones	3
EXT_SMA_1445865.4_00329	COG5001	227334	1.74e-85		Cyclic di-GMP metabolism protein, combines GGDEF and EAL domains with a 6TM membrane domain	T	Signal transduction mechanisms	3
EXT_SMA_1445865.4_00635	COG1788	224702	1.45e-90	AtoD	Acyl CoA:acetate/3-ketoacid CoA transferase, alpha subunit	I	Lipid transport and metabolism	3
EXT_SMA_1445865.4_00638	COG0015	223094	1.82e-146	PurB	Adenylosuccinate lyase	F	Nucleotide transport and metabolism	3
EXT_SMA_1445865.4_00643	COG3185	225726	1.98e-118	HppD	4-hydroxyphenylpyruvate dioxygenase and related hemolysins	E	Amino acid transport and metabolism	3
EXT_SMA_1445865.4_00710	COG3203	225744	3.13e-34	OmpC	Outer membrane porin OmpC/OmpF/PhoE	M	Cell wall/membrane/envelope biogenesis	3
EXT_SMA_1445865.4_01054	COG2188	225099	8.88e-63	MngR	DNA-binding transcriptional regulator, GntR family	K	Transcription	3
EXT_SMA_1445865.4_01096	COG0174	223252	1.44e-147	GlnA	Glutamine synthetase	E	Amino acid transport and metabolism	3
EXT_SMA_1445865.4_01618	COG2244	225153	1.76e-20	RfbX	Membrane protein involved in the export of O-antigen and teichoic acid	M	Cell wall/membrane/envelope biogenesis	3
EXT_SMA_1445865.4_02185	COG1396	224314	8.48e-10	HipB	Transcriptional regulator, contains XRE-family HTH domain	K	Transcription	3
EXT_SMA_1445865.4_02707	COG0456	223532	4.27e-05	RimI	Ribosomal protein S18 acetylase RimI and related acetyltransferases	J	Translation, ribosomal structure and biogenesis	3
EXT_SMA_1445865.4_02820	COG0583	223656	2.49e-53	LysR	DNA-binding transcriptional regulator, LysR family	K	Transcription	3
EXT_SMA_1445865.4_03352	COG0428	223505	0.009	ZupT	Zinc transporter ZupT	P	Inorganic ion transport and metabolism	3
EXT_SMA_1445865.4_03461	COG3149	225691	4.11e-08	PulM	Type II secretory pathway, component PulM	U	Intracellular trafficking, secretion, and vesicular transport	3
EXT_SMA_1445865.4_03932	COG2303	225186	6.25e-74	BetA	Choline dehydrogenase or related flavoprotein	I	Lipid transport and metabolism	3
EXT_SMA_211759.17_01865	COG3121	225663	1.81e-67	FimC	P pilus assembly protein, chaperone PapD	W	Extracellular structures	1
EXT_SMA_211759.17_02720	COG4795	227132	1.44e-28	PulJ	Type II secretory pathway, PulJ/GspJ component	U	Intracellular trafficking, secretion, and vesicular transport	1
EXT_SMA_211759.17_03318	COG0665	223737	3.11e-40	DadA	Glycine/D-amino acid oxidase (deaminating)	E	Amino acid transport and metabolism	1
EXT_SMA_211759.17_03554	COG2814	225371	2.01e-24	AraJ	Predicted arabinose efflux permease AraJ, MFS family	G	Carbohydrate transport and metabolism	1
EXT_SMA_211759.17_04104	COG3149	225691	1.5e-11	PulM	Type II secretory pathway, component PulM	U	Intracellular trafficking, secretion, and vesicular transport	1
EXT_SMA_211759.17_04125	COG2812	225369	0	DnaX	DNA polymerase III, gamma/tau subunits	L	Replication, recombination and repair	1
EXT_SMA_211759.17_04280	COG1737	224651	1.16e-69	RpiR	DNA-binding transcriptional regulator, MurR/RpiR family, contains HTH and SIS domains	K	Transcription	1
EXT_SMA_211759.18_01110	COG0500	223574	1.15e-07	SmtA	SAM-dependent methyltransferase	Q	Secondary metabolites biosynthesis, transport and catabolism	1
EXT_SMA_211759.18_01383	COG3313	225850	2.51e-13	YdhL	Predicted Fe-S protein YdhL, DUF1289 family	R	General function prediction only	1
EXT_SMA_211759.18_02961	COG0624	223697	4.5e-47	ArgE	Acetylornithine deacetylase/Succinyl-diaminopimelate desuccinylase or related deacylase	E	Amino acid transport and metabolism	1
EXT_SMA_211759.18_03557	COG3023	225567	6.46e-85	AmpD	N-acetyl-anhydromuramyl-L-alanine amidase AmpD	M	Cell wall/membrane/envelope biogenesis	1
EXT_SMA_211759.19_00230	COG1804	224717	2.35e-32	CaiB	Crotonobetainyl-CoA:carnitine CoA-transferase CaiB and related acyl-CoA transferases	I	Lipid transport and metabolism	3
EXT_SMA_211759.19_02068	COG1349	224268	3.5e-87	GlpR	DNA-binding transcriptional regulator of sugar metabolism, DeoR/GlpR family	K	Transcription	3
EXT_SMA_211759.19_02636	COG3110	225652	1.31e-73	YccT	Uncharacterized conserved protein YccT, UPF0319 family	S	Function unknown	3
EXT_SMA_211759.20_00555	COG3710	226233	3.97e-20	CadC1	DNA-binding winged helix-turn-helix (wHTH) domain	K	Transcription	1
EXT_SMA_211759.20_00560	COG2819	225375	6.3e-65	YbbA	Predicted hydrolase of the alpha/beta superfamily	R	General function prediction only	1
EXT_SMA_211759.20_02221	COG2354	225229	4.87e-125	MutK	Membrane protein MutK/YedI, may be involved in DNA repair	L	Replication, recombination and repair	1
EXT_SMA_211759.20_02658	COG3710	226233	4.11e-15	CadC1	DNA-binding winged helix-turn-helix (wHTH) domain	K	Transcription	1
EXT_SMA_211759.20_03599	COG4886	227223	7.5e-24	LRR	Leucine-rich repeat (LRR) protein	K	Transcription	1
EXT_SMA_211759.20_03678	COG0657	223730	1.09e-76	Aes	Acetyl esterase/lipase	I	Lipid transport and metabolism	1
EXT_SMA_211759.20_03953	COG0599	223672	6.24e-36	YurZ	Uncharacterized conserved protein YurZ, alkylhydroperoxidase/carboxymuconolactone decarboxylase family	R	General function prediction only	1
EXT_SMA_211759.21_01743	COG1989	224900	1.08e-18	PulO	Prepilin signal peptidase PulO (type II secretory pathway) or related peptidase	N	Cell motility	1
EXT_SMA_211759.21_01931	COG0657	223730	2.35e-18	Aes	Acetyl esterase/lipase	I	Lipid transport and metabolism	1
EXT_SMA_211759.21_02176	COG0318	223395	2.58e-94	MenE/FadK	O-succinylbenzoic acid-CoA ligase MenE or related acyl-CoA synthetase (AMP-forming)	I	Lipid transport and metabolism	1
EXT_SMA_211759.21_03520	COG3539	226069	1.25e-21	FimA	Pilin (type 1 fimbrial protein)	N	Cell motility	1
EXT_SMA_211759.24_00273	COG1335	224254	1.1e-19	PncA	Nicotinamidase-related amidase	H	Coenzyme transport and metabolism	1
EXT_SMA_211759.26_00173	COG0494	223568	2.47e-08	MutT	8-oxo-dGTP pyrophosphatase MutT and related house-cleaning NTP pyrophosphohydrolases, NUDIX family	V	Defense mechanisms	2
EXT_SMA_211759.26_00177	COG5457	227744	1.68e-07	YjiS	Uncharacterized conserved protein YjiS, DUF1127 family	S	Function unknown	2
EXT_SMA_211759.26_00229	COG1309	224228	3.37e-14	AcrR	DNA-binding protein, AcrR family, includes nucleoid occlusion protein SlmA	K	Transcription	2
EXT_SMA_211759.26_01647	COG2944	225495	5.6e-18	YiaG	DNA-binding transcriptional regulator YiaG, XRE-type HTH domain	K	Transcription	2
EXT_SMA_211759.26_02418	COG3284	225822	4.98e-142	AcoR	Transcriptional regulator DhaR of acetoin/glycerol metabolism	K	Transcription	2
EXT_SMA_211759.26_02608	COG3187	225728	1.24e-31	HslJ	Heat shock protein HslJ	O	Posttranslational modification, protein turnover, chaperones	2
EXT_SMA_211759.26_02765	COG1359	224278	0.000876	YgiN	Quinol monooxygenase YgiN	C	Energy production and conversion	2
EXT_SMA_211759.26_03004	COG1357	224276	6.04e-20	YjbI	Uncharacterized conserved protein YjbI, contains pentapeptide repeats	S	Function unknown	2
EXT_SMA_211759.26_04020	COG0625	223698	2.31e-38	GstA	Glutathione S-transferase	O	Posttranslational modification, protein turnover, chaperones	2
EXT_SMA_211759.26_04118	COG0586	223659	2.06e-19	DedA	Membrane integrity protein DedA, putative transporter, DedA/Tvp38 family	M	Cell wall/membrane/envelope biogenesis	2
EXT_SMA_211759.26_04408	COG3791	226314	3.5e-22		Uncharacterized conserved protein	S	Function unknown	2
EXT_SMA_211759.26_04426	COG5430	227717	7.74e-22	SCPU	Fimbrial subunit ScuA/B, ScuA/B/SCPU domain	W	Extracellular structures	2
EXT_SMA_211759.27_00470	COG1879	224791	2.46e-70	RbsB	ABC-type sugar transport system, periplasmic component, contains N-terminal xre family HTH domain	G	Carbohydrate transport and metabolism	5
EXT_SMA_211759.3_01484	COG0665	223737	6.95e-42	DadA	Glycine/D-amino acid oxidase (deaminating)	E	Amino acid transport and metabolism	2
EXT_SMA_211759.3_01700	COG3440	225973	6.14e-06		Predicted restriction endonuclease	V	Defense mechanisms	2
EXT_SMA_211759.3_01704	COG3064	225606	2e-18	TolA	Membrane protein TolA involved in colicin uptake	M	Cell wall/membrane/envelope biogenesis	2
EXT_SMA_211759.3_01705	COG1670	224584	2.96e-18	RimL	Protein N-acetyltransferase, RimJ/RimL family	J	Translation, ribosomal structure and biogenesis	2
EXT_SMA_211759.3_02181	COG0657	223730	4.07e-73	Aes	Acetyl esterase/lipase	I	Lipid transport and metabolism	2
EXT_SMA_211759.3_02549	COG1989	224900	1.05e-13	PulO	Prepilin signal peptidase PulO (type II secretory pathway) or related peptidase	N	Cell motility	2
EXT_SMA_211759.3_02619	COG1182	224103	1.6e-74	AzoR	FMN-dependent NADH-azoreductase	C	Energy production and conversion	2
EXT_SMA_211759.3_03254	COG2165	225076	2.58e-09	PulG	Type II secretory pathway, pseudopilin PulG	N	Cell motility	2
EXT_SMA_211759.3_04324	COG3166	225707	7.16e-08	PilN	Type IV pilus assembly protein PilN	N	Cell motility	2
EXT_SMA_615.101_04053	COG1309	224228	1.54e-08	AcrR	DNA-binding protein, AcrR family, includes nucleoid occlusion protein SlmA	K	Transcription	4
EXT_SMA_615.101_04793	COG0604	223677	8.47e-49	Qor	NADPH:quinone reductase or related Zn-dependent oxidoreductase	C	Energy production and conversion	4
EXT_SMA_615.1023_01059	COG3153	225695	1.18e-12	yhbS	Predicted N-acetyltransferase YhbS	R	General function prediction only	2
EXT_SMA_615.1023_02287	COG1670	224584	7.02e-27	RimL	Protein N-acetyltransferase, RimJ/RimL family	J	Translation, ribosomal structure and biogenesis	2
EXT_SMA_615.1023_04264	COG2188	225099	1.9e-63	MngR	DNA-binding transcriptional regulator, GntR family	K	Transcription	2
EXT_SMA_615.1025_01723	COG3110	225652	8.82e-72	YccT	Uncharacterized conserved protein YccT, UPF0319 family	S	Function unknown	4
EXT_SMA_615.103_01843	COG0626	223699	6e-132	MetC	Cystathionine beta-lyase/cystathionine gamma-synthase	E	Amino acid transport and metabolism	3
EXT_SMA_615.103_02528	COG0524	223598	7.58e-72	RbsK	Sugar or nucleoside kinase, ribokinase family	G	Carbohydrate transport and metabolism	3
EXT_SMA_615.103_02571	COG2068	224979	5.21e-26	MocA	CTP:molybdopterin cytidylyltransferase MocA	H	Coenzyme transport and metabolism	3
EXT_SMA_615.103_02717	COG1651	224565	0.000202	DsbG	Protein thiol-disulfide isomerase DsbC	O	Posttranslational modification, protein turnover, chaperones	3
EXT_SMA_615.103_03546	COG2977	225524	2.55e-58	EntD	4'-phosphopantetheinyl transferase EntD (siderophore biosynthesis)	Q	Secondary metabolites biosynthesis, transport and catabolism	3
EXT_SMA_615.103_03866	COG0438	223515	6.65e-44	RfaB	Glycosyltransferase involved in cell wall bisynthesis	M	Cell wall/membrane/envelope biogenesis	3
EXT_SMA_615.103_04060	COG3822	226343	1.59e-34	YdaE	D-lyxose ketol-isomerase	G	Carbohydrate transport and metabolism	3
EXT_SMA_615.103_04839	COG5430	227717	2.97e-15	SCPU	Fimbrial subunit ScuA/B, ScuA/B/SCPU domain	W	Extracellular structures	3
EXT_SMA_615.104_03773	COG0236	223314	9.39e-06	AcpP	Acyl carrier protein	I	Lipid transport and metabolism	3
EXT_SMA_615.104_05017	COG4795	227132	7.14e-30	PulJ	Type II secretory pathway, PulJ/GspJ component	U	Intracellular trafficking, secretion, and vesicular transport	3
EXT_SMA_615.1082_03891	COG5607	227894	4.56e-10	CHAD	CHAD domain, binds inorganic polyphosphates	S	Function unknown	1
EXT_SMA_615.1085_00155	COG1040	223970	7.13e-66	ComFC	DNA utilization protein ComFC/GntX, contains phosphoribosyltransferase domain	R	General function prediction only	3
EXT_SMA_615.1085_00985	COG3284	225822	4.33e-142	AcoR	Transcriptional regulator DhaR of acetoin/glycerol metabolism	K	Transcription	3
EXT_SMA_615.1085_01422	COG5607	227894	5.87e-12	CHAD	CHAD domain, binds inorganic polyphosphates	S	Function unknown	3
EXT_SMA_615.1085_01800	COG0845	223914	2.04e-30	AcrA	Multidrug efflux pump subunit AcrA (membrane-fusion protein)	M	Cell wall/membrane/envelope biogenesis	3
EXT_SMA_615.1085_01811	COG2197	225107	5.24e-26	CitB	DNA-binding response regulator, NarL/FixJ family, contains REC and HTH domains	T	Signal transduction mechanisms	3
EXT_SMA_615.1085_01954	COG2197	225107	6.52e-28	CitB	DNA-binding response regulator, NarL/FixJ family, contains REC and HTH domains	T	Signal transduction mechanisms	3
EXT_SMA_615.1085_02097	COG2814	225371	1.15e-18	AraJ	Predicted arabinose efflux permease AraJ, MFS family	G	Carbohydrate transport and metabolism	3
EXT_SMA_615.1085_02195	COG1748	224662	1.93e-06	Lys9	Saccharopine dehydrogenase, NADP-dependent	E	Amino acid transport and metabolism	3
EXT_SMA_615.1085_02274	COG2814	225371	1.5e-28	AraJ	Predicted arabinose efflux permease AraJ, MFS family	G	Carbohydrate transport and metabolism	3
EXT_SMA_615.1085_03731	COG1120	224045	6.89e-63	FepC	ABC-type cobalamin/Fe3+-siderophores transport system, ATPase component	P	Inorganic ion transport and metabolism	3
EXT_SMA_615.1085_04081	COG2804	225363	0	PulE	Type II secretory pathway ATPase GspE/PulE or T4P pilus assembly pathway ATPase PilB	N	Cell motility	3
EXT_SMA_615.1085_04474	COG2819	225375	1.58e-67	YbbA	Predicted hydrolase of the alpha/beta superfamily	R	General function prediction only	3
EXT_SMA_615.1118_00653	COG1266	224185	1.44e-11	YdiL	Membrane protease YdiL, CAAX protease family	O	Posttranslational modification, protein turnover, chaperones	4
EXT_SMA_615.1118_03426	COG4795	227132	2.17e-28	PulJ	Type II secretory pathway, PulJ/GspJ component	U	Intracellular trafficking, secretion, and vesicular transport	4
EXT_SMA_615.1119_01957	COG3386	225921	8.18e-08	YvrE	Sugar lactone lactonase YvrE	G	Carbohydrate transport and metabolism	1
EXT_SMA_615.1119_02352	COG1025	223956	1.62e-65	Ptr	Secreted/periplasmic Zn-dependent peptidases, insulinase-like	O	Posttranslational modification, protein turnover, chaperones	1
EXT_SMA_615.1119_02523	COG1643	224557	0	HrpA	HrpA-like RNA helicase	J	Translation, ribosomal structure and biogenesis	1
EXT_SMA_615.1120_00133	COG1121	224046	1.16e-86	ZnuC	ABC-type Mn2+/Zn2+ transport system, ATPase component	P	Inorganic ion transport and metabolism	5
EXT_SMA_615.1120_00176	COG1233	224154	9.5e-10		Phytoene dehydrogenase-related protein	Q	Secondary metabolites biosynthesis, transport and catabolism	5
EXT_SMA_615.1120_01528	COG0840	223910	9.06e-53	Tar	Methyl-accepting chemotaxis protein (MCP)	T	Signal transduction mechanisms	5
EXT_SMA_615.1120_02953	COG1309	224228	2.13e-14	AcrR	DNA-binding protein, AcrR family, includes nucleoid occlusion protein SlmA	K	Transcription	5
EXT_SMA_615.1120_02984	COG0697	223769	7.18e-10	RhaT	Permease of the drug/metabolite transporter (DMT) superfamily	G	Carbohydrate transport and metabolism	5
EXT_SMA_615.1120_03884	COG4942	227278	5.44e-06	EnvC	Septal ring factor EnvC, activator of murein hydrolases AmiA and AmiB	D	Cell cycle control, cell division, chromosome partitioning	5
EXT_SMA_615.1120_04739	COG0667	223739	6.55e-60	PdxI	Pyridoxal reductase PdxI or related oxidoreductase, aldo/keto reductase family	H	Coenzyme transport and metabolism	5
EXT_SMA_615.1163_02584	COG0583	223656	1.5e-25	LysR	DNA-binding transcriptional regulator, LysR family	K	Transcription	5
EXT_SMA_615.1168_02040	COG0015	223094	1.01e-142	PurB	Adenylosuccinate lyase	F	Nucleotide transport and metabolism	1
EXT_SMA_615.1169_01022	COG2706	225333	1.45e-71	Pgl	6-phosphogluconolactonase, cycloisomerase 2 family	G	Carbohydrate transport and metabolism	1
EXT_SMA_615.1176_00956	COG0583	223656	2.79e-41	LysR	DNA-binding transcriptional regulator, LysR family	K	Transcription	3
EXT_SMA_615.1176_02020	COG3759	226282	5.78e-28		Uncharacterized membrane protein	S	Function unknown	3
EXT_SMA_615.1176_02552	COG1063	223991	6.94e-86	Tdh	Threonine dehydrogenase or related Zn-dependent dehydrogenase	E	Amino acid transport and metabolism	3
EXT_SMA_615.1176_02686	COG3961	226470	0	PDC1	TPP-dependent 2-oxoacid decarboxylase, includes indolepyruvate decarboxylase	G	Carbohydrate transport and metabolism	3
EXT_SMA_615.1176_03678	COG2010	224921	1.46e-08	CccA	Cytochrome c, mono- and diheme variants	C	Energy production and conversion	3
EXT_SMA_615.1177_00207	COG4795	227132	9.87e-31	PulJ	Type II secretory pathway, PulJ/GspJ component	U	Intracellular trafficking, secretion, and vesicular transport	1
EXT_SMA_615.1189_00841	COG1028	223959	9.06e-30	FabG	NAD(P)-dependent dehydrogenase, short-chain alcohol dehydrogenase family	I	Lipid transport and metabolism	1
EXT_SMA_615.1189_00842	COG2130	225041	2.92e-123	CurA	NADPH-dependent curcumin reductase CurA	Q	Secondary metabolites biosynthesis, transport and catabolism	1
EXT_SMA_615.1198_02582	COG2333	225212	1.25e-82	ComEC	DNA uptake channel protein ComEC C-terminal domain, metallo-beta-lactamase superfamily	U	Intracellular trafficking, secretion, and vesicular transport	1
EXT_SMA_615.1203_01314	COG1121	224046	2.51e-88	ZnuC	ABC-type Mn2+/Zn2+ transport system, ATPase component	P	Inorganic ion transport and metabolism	3
EXT_SMA_615.1203_02607	COG0583	223656	7.22e-45	LysR	DNA-binding transcriptional regulator, LysR family	K	Transcription	3
EXT_SMA_615.1203_03009	COG1182	224103	7.61e-74	AzoR	FMN-dependent NADH-azoreductase	C	Energy production and conversion	3
EXT_SMA_615.1203_03748	COG1012	223944	2.09e-54	AdhE	Acyl-CoA reductase or other NAD-dependent aldehyde dehydrogenase	I	Lipid transport and metabolism	3
EXT_SMA_615.1203_04491	COG2197	225107	4.58e-26	CitB	DNA-binding response regulator, NarL/FixJ family, contains REC and HTH domains	T	Signal transduction mechanisms	3
EXT_SMA_615.1208_02340	COG0545	223619	1.41e-17	FkpA	FKBP-type peptidyl-prolyl cis-trans isomerase	O	Posttranslational modification, protein turnover, chaperones	2
EXT_SMA_615.1208_03174	COG0583	223656	8.14e-48	LysR	DNA-binding transcriptional regulator, LysR family	K	Transcription	2
EXT_SMA_615.1208_03200	COG5637	227924	7.23e-06		Uncharacterized protein, contains SRPBCC domain	S	Function unknown	2
EXT_SMA_615.1208_04563	COG0747	223818	2.14e-77	DdpA	ABC-type transport system, periplasmic component	E	Amino acid transport and metabolism	2
EXT_SMA_615.1209_01627	COG1309	224228	3.05e-14	AcrR	DNA-binding protein, AcrR family, includes nucleoid occlusion protein SlmA	K	Transcription	2
EXT_SMA_615.1209_02377	COG3188	225729	6e-162	FimD	Outer membrane usher protein FimD/PapC	N	Cell motility	2
EXT_SMA_615.1209_02422	COG3386	225921	3.66e-07	YvrE	Sugar lactone lactonase YvrE	G	Carbohydrate transport and metabolism	2
EXT_SMA_615.1209_04944	COG1040	223970	1.01e-65	ComFC	DNA utilization protein ComFC/GntX, contains phosphoribosyltransferase domain	R	General function prediction only	2
EXT_SMA_615.1211_03121	COG2819	225375	8.34e-63	YbbA	Predicted hydrolase of the alpha/beta superfamily	R	General function prediction only	5
EXT_SMA_615.1211_03918	COG1472	224389	5.45e-99	BglX	Periplasmic beta-glucosidase and related glycosidases	G	Carbohydrate transport and metabolism	5
EXT_SMA_615.1212_00331	COG3250	225789	0	LacZ	Beta-galactosidase/beta-glucuronidase	G	Carbohydrate transport and metabolism	1
EXT_SMA_615.1212_00507	COG2197	225107	3.02e-11	CitB	DNA-binding response regulator, NarL/FixJ family, contains REC and HTH domains	T	Signal transduction mechanisms	1
EXT_SMA_615.1213_01125	COG1020	223951	8.53e-79	EntF	EntF, seryl-AMP synthase component of non-ribosomal peptide synthetase	Q	Secondary metabolites biosynthesis, transport and catabolism	5
EXT_SMA_615.1213_01133	COG1960	224871	5.84e-103	CaiA	Acyl-CoA dehydrogenase related to the alkylation response protein AidB	I	Lipid transport and metabolism	5
EXT_SMA_615.1213_02281	COG0789	223860	9.78e-16	SoxR	DNA-binding transcriptional regulator, MerR family	K	Transcription	5
EXT_SMA_615.1213_02700	COG1359	224278	1.7e-05	YgiN	Quinol monooxygenase YgiN	C	Energy production and conversion	5
EXT_SMA_615.1214_02141	COG3321	225858	8.49e-47	PksD	Acyl transferase domain in polyketide synthase (PKS) enzymes	Q	Secondary metabolites biosynthesis, transport and catabolism	5
EXT_SMA_615.1214_04439	COG2188	225099	7.97e-65	MngR	DNA-binding transcriptional regulator, GntR family	K	Transcription	5
EXT_SMA_615.1226_01366	COG4566	226932	2.74e-80	FixJ	DNA-binding response regulator, FixJ family, consists of REC and HTH domains	T	Signal transduction mechanisms	2
EXT_SMA_615.1226_02193	COG2819	225375	2.11e-66	YbbA	Predicted hydrolase of the alpha/beta superfamily	R	General function prediction only	2
EXT_SMA_615.1229_00936	COG2226	225136	5.75e-26	UbiE	Ubiquinone/menaquinone biosynthesis C-methylase UbiE/MenG	H	Coenzyme transport and metabolism	4
EXT_SMA_615.1229_04487	COG4260	226711	0.000777	YdjI	Membrane protease subunit, stomatin/prohibitin family, contains C-terminal Zn-ribbon domain	O	Posttranslational modification, protein turnover, chaperones	4
EXT_SMA_615.1230_02262	COG1357	224276	6.03e-18	YjbI	Uncharacterized conserved protein YjbI, contains pentapeptide repeats	S	Function unknown	3
EXT_SMA_615.1230_04278	COG0151	223229	0.000378	PurD	Phosphoribosylamine-glycine ligase	F	Nucleotide transport and metabolism	3
EXT_SMA_615.1232_00893	COG3031	225575	3.88e-10	PulC	Type II secretory pathway, component PulC	U	Intracellular trafficking, secretion, and vesicular transport	3
EXT_SMA_615.1233_01440	COG0702	223774	2.92e-11	YbjT	Uncharacterized conserved protein YbjT, contains NAD(P)-binding and DUF2867 domains	R	General function prediction only	5
EXT_SMA_615.1234_01509	COG0545	223619	1.37e-17	FkpA	FKBP-type peptidyl-prolyl cis-trans isomerase	O	Posttranslational modification, protein turnover, chaperones	3
EXT_SMA_615.1234_01884	COG3064	225606	2.87e-21	TolA	Membrane protein TolA involved in colicin uptake	M	Cell wall/membrane/envelope biogenesis	5
EXT_SMA_615.1234_03292	COG2706	225333	3.54e-71	Pgl	6-phosphogluconolactonase, cycloisomerase 2 family	G	Carbohydrate transport and metabolism	5
EXT_SMA_615.1234_04212	COG1020	223951	1.76e-171	EntF	EntF, seryl-AMP synthase component of non-ribosomal peptide synthetase	Q	Secondary metabolites biosynthesis, transport and catabolism	5
EXT_SMA_615.1269_02395	COG2814	225371	6.02e-10	AraJ	Predicted arabinose efflux permease AraJ, MFS family	G	Carbohydrate transport and metabolism	2
EXT_SMA_615.1270_03536	COG4222	226675	1.02e-18		Uncharacterized conserved protein, contains a phytase-like domain	S	Function unknown	4
EXT_SMA_615.1277_03664	COG2831	225387	6.06e-114	FhaC	Hemolysin activation/secretion protein	U	Intracellular trafficking, secretion, and vesicular transport	1
EXT_SMA_615.1283_04572	COG0156	223234	1.88e-124	BioF	7-keto-8-aminopelargonate synthetase or related enzyme	H	Coenzyme transport and metabolism	5
EXT_SMA_615.1295_03136	COG1182	224103	1.19e-73	AzoR	FMN-dependent NADH-azoreductase	C	Energy production and conversion	1
EXT_SMA_615.1367_01367	COG1167	224089	4.97e-104	ARO8	DNA-binding transcriptional regulator, MocR family, contains an aminotransferase domain	K	Transcription	2
EXT_SMA_615.141_03592	COG2872	225427	3.81e-26	AlaX	Ser-tRNA(Ala) deacylase AlaX (editing enzyme)	J	Translation, ribosomal structure and biogenesis	3
EXT_SMA_615.144_00227	COG2771	225360	8.33e-16	CsgD	DNA-binding transcriptional regulator, CsgD family	K	Transcription	5
EXT_SMA_615.144_02306	COG1247	224168	0.000607	MnaT	L-amino acid N-acyltransferase MnaT	E	Amino acid transport and metabolism	5
EXT_SMA_615.1459_01579	COG1275	224194	1.06e-47	TehA	Tellurite resistance protein TehA and related permeases	V	Defense mechanisms	4
EXT_SMA_615.1711_00456	COG3206	225747	2.06e-64	GumC	Exopolysaccharide export protein/domain GumC/Wzc1	M	Cell wall/membrane/envelope biogenesis	5
EXT_SMA_615.1711_02141	COG0510	223584	1.16e-37	CotS	Thiamine kinase or a related kinase	H	Coenzyme transport and metabolism	5
EXT_SMA_615.1867_04161	COG1989	224900	3.5e-22	PulO	Prepilin signal peptidase PulO (type II secretory pathway) or related peptidase	N	Cell motility	3
EXT_SMA_615.1867_04163	COG0747	223818	7.93e-52	DdpA	ABC-type transport system, periplasmic component	E	Amino acid transport and metabolism	3
EXT_SMA_615.1873_00620	COG2267	225176	2.13e-16	PldB	Lysophospholipase, alpha-beta hydrolase superfamily	I	Lipid transport and metabolism	3
EXT_SMA_615.1873_01366	COG1309	224228	6.43e-16	AcrR	DNA-binding protein, AcrR family, includes nucleoid occlusion protein SlmA	K	Transcription	3
EXT_SMA_615.1876_04199	COG4458	226865	4.4e-135	SrfC	Virulence factor SrfC-related protein	Q	Secondary metabolites biosynthesis, transport and catabolism	2
EXT_SMA_615.1882_02089	COG1989	224900	7.86e-35	PulO	Prepilin signal peptidase PulO (type II secretory pathway) or related peptidase	N	Cell motility	3
EXT_SMA_615.1882_03018	COG2010	224921	2.47e-10	CccA	Cytochrome c, mono- and diheme variants	C	Energy production and conversion	3
EXT_SMA_615.1882_03943	COG0583	223656	2.6e-24	LysR	DNA-binding transcriptional regulator, LysR family	K	Transcription	3
EXT_SMA_615.1887_02193	COG4886	227223	2.09e-23	LRR	Leucine-rich repeat (LRR) protein	K	Transcription	3
EXT_SMA_615.1887_02497	COG2382	225256	3.87e-70	Fes	Enterochelin esterase or related enzyme	P	Inorganic ion transport and metabolism	3
EXT_SMA_615.1891_01094	COG4625	226973	5.4e-79		Uncharacterized conserved protein, contains a C-terminal beta-barrel porin domain	S	Function unknown	3
EXT_SMA_615.1899_02659	COG2343	225220	4.59e-43		Uncharacterized conserved protein, DUF427 family	S	Function unknown	3
EXT_SMA_615.1903_03911	COG5607	227894	3.28e-12	CHAD	CHAD domain, binds inorganic polyphosphates	S	Function unknown	2
EXT_SMA_615.1907_02898	COG1051	223979	8.05e-14	YjhB	ADP-ribose pyrophosphatase YjhB, NUDIX family	F	Nucleotide transport and metabolism	1
EXT_SMA_615.1922_04271	COG3156	225698	3.33e-20	PulK	Type II secretory pathway, component PulK	U	Intracellular trafficking, secretion, and vesicular transport	3
EXT_SMA_615.1942_03197	COG2274	225183	4.38e-114	SunT	ABC-type bacteriocin/lantibiotic exporters, contain an N-terminal double-glycine peptidase domain	V	Defense mechanisms	3
EXT_SMA_615.1951_02011	COG4458	226865	3.1e-135	SrfC	Virulence factor SrfC-related protein	Q	Secondary metabolites biosynthesis, transport and catabolism	3
EXT_SMA_615.1952_00804	COG3297	225834	1.01e-16	PulL	Type II secretory pathway, component PulL	U	Intracellular trafficking, secretion, and vesicular transport	3
EXT_SMA_615.1958_04667	COG2988	225535	3.95e-134	AstE	Succinylglutamate desuccinylase	E	Amino acid transport and metabolism	3
EXT_SMA_615.1988_00169	COG0583	223656	9.5e-43	LysR	DNA-binding transcriptional regulator, LysR family	K	Transcription	1
EXT_SMA_615.1994_00223	COG0446	223523	4.62e-21	FadH2	NADPH-dependent 2,4-dienoyl-CoA reductase, sulfur reductase, or a related oxidoreductase	I	Lipid transport and metabolism	5
EXT_SMA_615.1994_03903	COG1621	224536	6.84e-169	SacC	Sucrose-6-phosphate hydrolase SacC, GH32 family	G	Carbohydrate transport and metabolism	5
EXT_SMA_615.2040_01448	COG4993	227326	0	Gcd	Glucose dehydrogenase, PQQ-dependent	G	Carbohydrate transport and metabolism	3
EXT_SMA_615.2041_04230	COG2091	225002	2.68e-06	Sfp	Phosphopantetheinyl transferase	H	Coenzyme transport and metabolism	5
EXT_SMA_615.2047_04096	COG1025	223956	2.2e-66	Ptr	Secreted/periplasmic Zn-dependent peptidases, insulinase-like	O	Posttranslational modification, protein turnover, chaperones	2
EXT_SMA_615.2056_02471	COG1074	224000	0	RecB	3’-5’ helicase subunit RecB of the DNA repair enzyme RecBCD (exonuclease V)	L	Replication, recombination and repair	4
EXT_SMA_615.2072_02112	COG1136	224059	7.09e-107	LolD	ABC-type lipoprotein export system, ATPase component	M	Cell wall/membrane/envelope biogenesis	3
EXT_SMA_615.2153_03750	COG1074	224000	0	RecB	3’-5’ helicase subunit RecB of the DNA repair enzyme RecBCD (exonuclease V)	L	Replication, recombination and repair	1
EXT_SMA_615.526_03398	COG0304	223381	8.1e-120	FabB	3-oxoacyl-(acyl-carrier-protein) synthase	I	Lipid transport and metabolism	3
EXT_SMA_615.614_04534	COG0545	223619	9.8e-19	FkpA	FKBP-type peptidyl-prolyl cis-trans isomerase	O	Posttranslational modification, protein turnover, chaperones	5
EXT_SMA_615.615_03149	COG1025	223956	3.11e-59	Ptr	Secreted/periplasmic Zn-dependent peptidases, insulinase-like	O	Posttranslational modification, protein turnover, chaperones	3
EXT_SMA_615.772_01977	COG0446	223523	1.57e-18	FadH2	NADPH-dependent 2,4-dienoyl-CoA reductase, sulfur reductase, or a related oxidoreductase	I	Lipid transport and metabolism	3
SMA_5_32_03574	COG3115	225657	0.000776	ZipA	Cell division protein ZipA, interacts with FtsZ	D	Cell cycle control, cell division, chromosome partitioning	2
SMA_5_55_01720	COG2706	225333	9.38e-71	Pgl	6-phosphogluconolactonase, cycloisomerase 2 family	G	Carbohydrate transport and metabolism	2
SMA_57_04347	COG1538	224455	2.77e-49	TolC	Outer membrane protein TolC	M	Cell wall/membrane/envelope biogenesis	3
SMA_58_01041	COG0604	223677	3.82e-51	Qor	NADPH:quinone reductase or related Zn-dependent oxidoreductase	C	Energy production and conversion	1
SMA_6_03243	COG1020	223951	2.14e-176	EntF	EntF, seryl-AMP synthase component of non-ribosomal peptide synthetase	Q	Secondary metabolites biosynthesis, transport and catabolism	2
SMA_66_00310	COG0697	223769	9.74e-10	RhaT	Permease of the drug/metabolite transporter (DMT) superfamily	G	Carbohydrate transport and metabolism	5
